# Predictive Models and Impact of Interfacial Contacts and Amino Acids on Protein-protein Binding Affinity

**DOI:** 10.1101/2023.09.07.555177

**Authors:** Carey Huang Yi, Mitchell Lee Taylor, Jesse Ziebarth, Yongmei Wang

**Author notes:** Corresponding author: Yongmei Wang, PhD.

## Abstract

Protein-protein interactions (PPIs) play a central role in nearly all cellular processes and that require proteins interact with sufficient binding affinity (BA) to form stable or transient complexes. Despite advancements in our understanding of protein-protein binding, much remains unknown about the interfacial region and its association with BA. Here we investigate the correlation of residue and atomic contacts of different types with BA and reveal the impact of the specific amino acids at the binding interface on BA. We create a series of linear regression (LR) models incorporating different contact features at both residue and atomic levels and examine how different methods of identifying and characterizing these properties impact the performance of these models. Particularly, we introduce a new and simple approach to predict BA based on the quantities of specific amino acids in contacts at the protein-protein interface. We show that the interfacial numbers of amino acids can be used to produce models with consistently good performance across different datasets, indicating the importance of the identities of interfacial amino acids in underlying the strength of BA. When trained on a diverse set of 141 complexes from two benchmark datasets, the best performing BA model (Pearson correlation coefficient R=0.68) was generated with an explicit linear equation involving six amino acids (tyrosine, glycine, serine, arginine, valine, and isoleucine). Tyrosine, in particular, was identified as the key amino acid in the quantitative link between specific amino acids and BA, as it had the strongest correlation with BA and was consistently identified as the most important amino acid in feature importance studies. Glycine, serine, and arginine were identified as the next three most important amino acids in predicting BA. The results from this study further our understanding of the importance of specific amino acids in PPIs and can be used to make improved predictions of BA, giving them implications for drug design and screening in the pharmaceutical industry.
