## Supplemental file 2 for "Predictive Models and Impact of Interfacial Contacts and Amino Acids on Protein-protein Binding Affinity"

### Sheet: Sheet 1
	PDB	Interacting_chains	Experimental_method	Functional class		Residue ICs_charged-charged	Residue ICs_charged-polar	Residue ICs_charged-apolar	Residue ICs_polar-polar	Residue ICS_polar-apolar	Residue ICs_apolar-apolar	Hydrogen bond	Hydrophobicity score	Atomic ICs_polar-polar	Atomic ICs_polar-apolar	Atomic ICs_apolar-apolar	%NIS_polar	%NIS_apolar	% NIS_charged		DG exp	DG pred (Residue ICs/NIS model)	DG pred (Atomic ICs/NIS model)	DG pred (Residue/atomic ICs/NIS model)	DG pred (Residue/atomic ICs/HS/NIS model)
PRODIGY	1A2K	C:AB	ITC	OG		5	4	11	1	9	19	12	14.76	42	129	130	31.65	41.77	26.58		-9.3	-8.98748	-8.65735	-8.99218	-8.92251
	1ACB	E:I	spectroscopy	EI		2	2	15	4	14	19	15	12.78	49	181	165	42.72	38.5	18.78		-13.1	-11.0701	-10.9729	-11.1354	-10.6607
	1AK4	A:D	ITC	OX		0	2	10	1	8	18	7	11.89	33	97	105	27.95	45.41	26.64		-6.4	-7.84925	-7.61907	-8.39173	-8.38167
	1AKJ	AB:DE	SPR	OX		5	13	6	10	14	1	25	17.18	78	187	108	35.18	35.18	29.64		-5.3	-8.27899	-10.1446	-8.0531	-7.34698
	1ATN	A:D	spectroscopy	OX		7	7	12	4	10	20	16	24.96	72	201	167	36.32	34.94	28.74		-12.1	-9.59718	-10.5394	-10.5759	-10.7819
	1AVZ	B:C	ITC	NC		5	5	6	1	10	9	10	11.82	40	134	138	30.59	42.54	26.87		-6.5	-8.3685	-8.61607	-8.37546	-8.54236
	1B6C	A:B	SPR	OX		2	9	14	1	8	14	6	7.56	38	138	168	31.53	35.35	33.12		-8.9	-8.97677	-8.80518	-8.90022	-8.3921
	1BJ1	HL:VW	SPR	AB		2	6	17	6	18	13	17	20.64	82	297	215	41.71	35.68	22.61		-11.6	-11.5083	-12.9449	-12.8533	-13.0138
	1BUH	A:B	SPR	EI		9	3	15	0	4	13	6	15.62	41	121	98	28.83	41.24	29.93		-9.7	-8.79294	-8.16236	-9.33748	-10.0549
	1BVK	DE:F	stopped-flow	A		1	5	15	2	10	11	16	17.58	50	143	102	43.75	33.59	22.66		-10.5	-10.8135	-10.4137	-10.8934	-11.3283
	1BVN	P:T	SPR	EI		3	8	17	0	13	25	17	21.53	68	206	212	38.22	36.78	25		-15.1	-11.2277	-10.8659	-11.8601	-11.864
	1CBW	ABC:D	spectroscopy	NC		3	8	19	0	11	18	15	16.47	56	198	123	39.7	39.71	20.59		-10.7	-11.3711	-10.9051	-11.4221	-11.4584
	1DE4	AB:CF	SPR	OX		3	11	12	5	11	8	15	13.58	59	188	173	35.21	33.85	30.94		-9.8	-9.16285	-10.1664	-9.1148	-8.6978
	1DQJ	AB:C	SPR	A		1	17	14	7	19	10	26	37.31	92	227	148	47.8	31.37	20.83		-11.7	-11.8728	-12.4357	-11.8751	-12.9955
	1E4K	AB:C	SPR	OR		3	6	21	0	4	16	9	14.91	45	173	148	38.87	35.97	25.16		-7.9	-10.4434	-10.3499	-10.8701	-11.1391
	1E6E	A:B	SPR	ES		17	12	15	5	8	6	19	20.27	85	221	110	26.09	42.75	31.16		-8.3	-8.89989	-9.63012	-9.3052	-9.36186
	1E6J	HL:P	SPR	A		0	6	7	5	11	20	11	17.4	34	130	120	40.75	38.77	20.48		-10.3	-9.04765	-9.80596	-8.50173	-8.24653
	1E96.pdb	A:B	ITC	OG		3	5	12	2	7	5	11	3.56	41	118	91	28.74	37.16	34.1		-7.4	-8.12863	-8.09693	-8.2735	-7.70933
	1EER	A:BC	SPR	OR		24	14	20	9	24	17	33	35.62	138	320	234	26.12	43.75	30.13		-15.6	-11.9121	-11.4239	-12.7429	-12.8958
	1EFN	B:A	SPR	OX		5	3	10	1	10	14	11	12.04	44	144	146	27.49	44.27	28.24		-10.1	-8.46129	-8.41176	-8.80396	-8.81551
	1EMV	A:B	stopped-flow	EI		4	6	9	3	17	12	14	18.69	57	149	158	29.7	29.09	41.21		-18.6	-9.33385	-8.77673	-9.56056	-10.0182
	1EWY	A:C	spectroscopy	ES		8	7	7	1	8	8	11	13.02	53	101	54	29.83	36.95	33.22		-7.4	-8.30851	-7.92496	-8.76718	-8.86118
	1EZU	C:AB	spectroscopy	EI		5	5	24	5	21	33	18	30.71	95	311	236	30.58	40.43	28.99		-13.8	-11.7372	-11.8153	-13.5583	-13.8751
	1FC2	C:D	stopped-flow	OX		2	2	8	7	11	9	7	8.82	34	112	117	37.56	35.61	26.83		-10.4	-8.6056	-9.08419	-8.64563	-8.28442
	1FFW	A:B	ITC	OX		5	2	13	0	2	12	8	9	17	88	94	21.86	44.37	33.77		-8.1	-7.01462	-6.69976	-6.37886	-6.56705
	1FSK	BC:A	SPR	AB		6	7	14	3	11	19	17	26.6	78	242	158	40.61	35.81	23.58		-13.1	-10.6447	-11.8137	-11.9075	-12.4002
	1GCQ	B:C	SPR	OX		4	5	9	0	9	19	11	15.11	43	129	136	33.33	41.18	25.49		-6.5	-9.03052	-8.86606	-9.2237	-9.20893
	1GLA	G:F	spectroscopy	ER		4	6	10	0	7	9	6	5.64	24	72	92	26.36	38.82	34.82		-6.8	-7.92476	-6.9695	-7.31567	-7.16342
	1GXD	A:C	SPR	EI		12	2	22	0	11	23	24	19.24	66	197	219	30.31	40	29.69		-11.7	-11.1633	-9.72043	-11.1036	-11.1276
	1HE8	B:A	stopped-flow	OG		6	9	3	4	5	6	13	17.44	50	118	86	33.19	33.33	33.48		-7.4	-7.20783	-8.64977	-7.34381	-7.48046
	1I2M	A:B	stopped-flow	OG		13	11	27	4	18	9	36	23.02	108	268	167	30.41	38.63	30.96		-15.8	-12.3683	-11.0166	-12.3541	-12.3458
	1I4D	D:AB	ITC	OG		2	2	8	4	17	13	7	14.67	34	143	146	31.25	35.1	33.65		-7.5	-9.121	-8.8608	-8.97367	-9.44387
	1J2J	A:B	SPR	OG		1	4	8	0	3	16	4	7.27	16	68	117	31.79	30.46	37.75		-8.1	-7.56216	-7.57177	-7.26231	-6.94438
	1JPS	HL:T	SPR	A		10	12	14	2	15	10	24	28.98	72	224	137	40.81	34.83	24.36		-13.6	-11.7222	-11.5131	-10.9062	-11.9681
	1JTG	B:A	SPR	EI		9	15	24	2	9	24	24	27.67	77	227	224	32.18	40.83	26.99		-12.8	-10.8467	-10.4952	-10.2982	-10.3096
	1JWH	CD:A	ITC	ER		1	3	14	0	6	13	8	5.13	30	123	140	33.27	34.18	32.55		-11.1	-8.97449	-8.75012	-9.04943	-8.64847
	1K5D	AB:C	stopped-flow	OG		14	12	13	5	16	22	14	32.07	68	217	177	25.89	33.61	40.5		-12.8	-9.62313	-9.53294	-9.12403	-9.98455
	1KAC	A:B	SPR	OR		7	2	11	2	13	12	8	14.98	34	111	102	42.86	37.66	19.48		-10.7	-11.0899	-9.72455	-10.6161	-11.2457
	1KKL	ABC:H	SPR	ES		6	7	13	3	9	16	10	13.78	38	149	107	31.19	38.1	30.71		-10	-8.96093	-8.96184	-8.35239	-8.19192
	1KTZ	A:B	SPR	OR		4	4	6	0	5	9	10	4.98	32	88	83	38.18	33.94	27.88		-8.9	-8.68514	-8.72725	-8.59215	-8.06594
	1KXQ	H:A	SPR	AB		4	6	11	9	17	16	21	30.09	71	207	228	40.46	34.54	25		-11.5	-10.1423	-11.1622	-10.3413	-10.9176
	1LFD	B:A	stopped-flow	OG		7	5	6	3	6	10	18	18	43	134	84	32.46	29.32	38.22		-7.8	-7.86137	-8.84839	-7.3564	-7.57042
	1M10	A:B	SPR	ER		14	16	16	2	5	10	21	24.02	71	179	140	35.07	36.31	28.62		-11.2	-9.97742	-9.98631	-9.20871	-9.49392
	1MLC	AB:E	SPR	NC		5	4	12	10	14	7	15	28.44	57	174	108	45.63	33.01	21.36		-9.6	-10.4249	-11.2078	-10.4256	-11.6276
	1MQ8	A:B	SPR	OX		3	8	6	6	8	9	11	13.76	49	139	88	31.79	37.14	31.07		-7.5	-7.34706	-8.85556	-7.62025	-7.25727
	1P2C	AB:C	SPR	A		5	5	13	10	12	8	15	28.6	61	186	127	45.06	32.66	22.28		-13.6	-10.1696	-11.354	-10.4291	-11.485
	1PPE	E:I	spectroscopy	EI		3	8	21	0	15	18	20	5.38	73	219	162	47.1	34.88	18.02		-15.6	-13.2183	-12.2041	-13.6333	-12.2235
	1PVH	A:B	ITC	OR		5	5	6	2	15	9	12	13.49	49	162	111	38.12	35.12	26.76		-9.5	-9.98773	-10.0578	-10.0358	-10.2288
	1QA9	A:B	SPR	OX		14	6	11	0	1	1	20	15.18	43	126	71	35.22	25.79	38.99		-7.2	-9.04636	-9.04662	-7.99137	-8.56788
	1R0R	E:I	spectroscopy	EI		1	8	6	3	18	26	16	24.38	55	178	153	46.67	37.14	16.19		-14.2	-11.1428	-11.4093	-10.919	-10.9053
	1S1Q	A:B	SPR	OX		0	2	9	6	12	9	9	-0.6	44	122	107	35.68	35.67	28.65		-4.3	-8.63344	-9.03144	-9.29154	-7.87305
	1US7	A:B	ITC	ER		4	5	8	1	4	13	8	14.38	36	124	98	27.59	33.77	38.64		-8.1	-7.23168	-8.06255	-7.54626	-7.77991
	1VFB	AB:C	ITC	A		0	6	13	2	11	9	19	16.38	51	157	109	45.67	31.89	22.44		-11.5	-10.8956	-10.9054	-10.7112	-10.9484
	1WEJ	HL:F	spectroscopy	A		7	9	13	2	2	7	18	23.07	50	144	131	41.26	34.47	24.27		-12.5	-9.44847	-10.1225	-9.00088	-9.81653
	1XQS	A:C	SPR	OX		18	14	16	5	9	3	41	19.33	104	267	150	29.74	35.29	34.97		-7.1	-9.73748	-10.9153	-9.06148	-8.21018
	1XU1	ABD:T	SPR	OR		5	11	17	2	9	15	16	7.22	62	162	156	31.76	39.19	29.05		-11.2	-9.61359	-9.26771	-9.66678	-8.40838
	1Z0K	A:B	SPR	OG		3	4	11	2	17	20	14	9.82	48	149	154	34.79	30.43	34.78		-7	-10.3348	-9.40908	-10.1877	-9.47045
	1ZHI	A:B	ITC	OX		2	3	14	1	11	10	10	10.2	49	135	118	28.03	38.26	33.71		-9.1	-8.97015	-8.31611	-9.80427	-9.94815
	2A9K	A:B	ITC	ES		4	10	18	5	19	14	14	8.56	62	217	167	30.08	31.95	37.97		-10.2	-10.5344	-10.0535	-10.2535	-9.30849
	2ABZ	B:E	spectroscopy	EI		3	2	16	2	13	19	13	15.73	43	142	138	44.01	34.62	21.37		-11.7	-11.5797	-10.4279	-11.436	-11.5784
	2AJF	A:E	SPR	OR		1	6	16	2	13	8	14	22.2	50	131	125	37.72	35.96	26.32		-10.6	-10.5968	-9.44761	-10.5991	-11.8615
	2AQ3	A:B	ITC	NC		2	6	5	6	6	10	10	13.36	38	99	73	39.44	30.68	29.88		-6.7	-7.85834	-9.08269	-7.84103	-7.49995
	2C0L	A:B	ITC	OX		9	7	9	2	21	22	14	23.33	51	202	162	27.78	40.28	31.94		-9.8	-10.2032	-9.49652	-9.36357	-9.92803
	2FJU	B:A	SPR	OG		2	4	3	2	4	15	11	14.16	30	94	126	28.97	39.28	31.75		-7.2	-6.49148	-7.69155	-6.45969	-6.34598
	2GOX	A:B	SPR	OX		9	4	9	2	12	6	9	3.87	47	167	90	30.47	35.62	33.91		-12.1	-9.18514	-9.19786	-9.35169	-8.86109
	2HQS	A:H	ITC	OX		8	15	29	4	11	16	17	21.82	59	210	191	33.25	43.88	22.87		-10.2	-11.5607	-10.3207	-10.1715	-10.3948
	2HRK	A:B	SPR	OX		6	8	9	1	6	10	4	11.4	40	140	137	32.47	40.26	27.27		-11	-8.45907	-8.95812	-8.74088	-8.83392
	2I25	N:L	SPR	A		7	5	13	2	16	9	18	20.53	65	194	130	39.11	31.84	29.05		-12.3	-11.3025	-10.7594	-11.5218	-12.3094
	2MTA	HL:A	spectroscopy	ES		3	1	13	1	4	20	4	15.2	15	83	91	24.53	45.75	29.72		-7.4	-7.38247	-6.94105	-7.05043	-7.5869
	2NYZ	AB:D	SPR	OR		5	4	17	4	15	17	12	16.96	58	192	154	38.5	36.41	25.09		-12.7	-11.135	-10.6475	-11.5692	-11.6873
	2OOB	A:B	ITC	ES		1	2	11	0	2	10	4	2.49	16	77	83	27.18	34.78	38.04		-5.7	-7.17524	-7.16178	-7.1237	-6.79329
	2PCB	A:B	ITC	NC		9	2	6	3	4	1	8	13.62	26	64	46	30.87	35.37	33.76		-6.8	-7.49139	-7.38515	-7.03878	-7.90528
	2PCC	A:B	ITC	ES		8	3	2	2	5	8	2	16.07	22	58	44	32.81	34.7	32.49		-7.9	-7.46943	-7.51767	-7.29907	-8.22535
	2TGP	Z:I	spectroscopy	NC		4	8	19	1	11	15	17	12.31	56	204	128	42.99	38.65	18.36		-7.5	-11.7362	-11.4223	-11.4708	-11.0589
	2VIR	AB:C	SPR	A		0	4	4	8	18	11	12	19.73	51	126	92	43.16	38.02	18.82		-12.3	-9.62226	-10.033	-9.90103	-10.1643
	2VIS	AB:C	SPR	NC		0	4	4	7	16	15	12	18.44	50	126	93	43.68	37.93	18.39		-7.4	-9.53134	-10.0976	-9.88929	-9.81962
	2WPT	A:B	stopped-flow	NC		8	8	11	2	17	9	13	21.93	61	183	169	23.13	27.21	49.66		-10.7	-9.15275	-8.57528	-9.27063	-10.331
	3BZD	A:B	ITC	OX		2	5	4	5	8	9	7	12.04	35	120	85	41.04	29.48	29.48		-9.6	-8.39611	-9.66117	-8.4823	-8.33558
	3CPH	G:A	ITC	OG		5	7	10	2	10	13	17	16.07	42	155	111	28.77	35.73	35.5		-8.8	-8.48574	-8.76968	-7.66761	-7.72153
	3SGB	E:I	spectroscopy	EI		2	4	12	2	15	18	11	15.29	44	184	124	49.42	36.05	14.53		-14.5	-12.0261	-11.8595	-11.9128	-11.9693
	4CPA	A:I	spectroscopy	EI		0	1	12	3	8	18	10	7.98	37	112	103	47.97	31.67	20.36		-11.3	-10.4709	-10.3775	-10.8343	-10.0806
PDBbind	1dpj	A:B	Spectroscopy	EI		2	9	22	10	18	32	11	27.33	52	176	208	35.44	36.71	27.85		-11.6	-10.7234	-9.97803	-10.027	-9.90934
	1fle	E:I	Spectroscopy	EI		1	7	13	0	17	20	12	13.67	53	145	135	44.6	41.18	14.22		-11.2	-12.0352	-10.5555	-12.1589	-11.9267
	1sb0	A:B	ITC	OX		4	4	9	0	4	14	11	9.16	24	92	127	23.91	32.61	43.48		-6.6	-7.01447	-7.02676	-6.39999	-6.17801
	1t6b	X:Y	SPR	OR		7	10	13	4	11	21	16	29	71	173	121	38.17	31	30.83		-12.8	-10.1221	-10.2629	-10.6027	-11.1019
	1tm4	E:I	Spectroscopy	EI		2	6	6	4	18	17	15	23.84	50	158	156	41.18	38.91	19.91		-13.5	-10.3411	-10.3657	-10.0271	-10.602
	1uel	A:B	SPR	ER		3	3	5	0	13	20	10	15.31	35	124	108	32.26	37.9	29.84		-7.5	-8.92141	-8.64273	-8.82698	-8.98195
	1veu	A:B	SPR	ER		3	8	12	3	20	33	20	25.56	89	307	245	29.61	45.25	25.14		-10.8	-10.0855	-11.6224	-11.5587	-11.0561
	1wr1	A:B	SPR	ES		2	3	2	3	6	12	7	8.89	24	83	57	28.18	40	31.82		-6.6	-6.42033	-7.39451	-6.32749	-5.9893
	1zgu	A:B	ITC	ES		3	6	8	1	9	11	8	10.73	39	93	64	30.68	35.58	33.74		-5.5	-8.33301	-7.88591	-8.4966	-8.47478
	2jt4	A:B	Spectroscopy	ER		2	4	10	2	4	12	6	7.27	27	90	93	32.17	28.7	39.13		-6	-7.80007	-8.01677	-7.81591	-7.45786
	2k5b	A:B	ITC	ER		5	4	9	2	6	14	17	17.6	56	148	118	30.2	32.55	37.25		-7.4	-7.93825	-8.82076	-8.64756	-8.7001
	2k8f	A:B	ITC	ER		4	7	12	1	9	14	12	10.36	45	153	104	39.64	37.84	22.52		-7.6	-10.102	-10.0839	-9.95841	-9.52625
	2lp4	A:Y	Spectroscopy	ES		10	7	16	2	9	22	13	25.69	48	191	195	25	42.36	32.64		-3.3	-8.95652	-8.95225	-8.48401	-9.26143
	2luh	A:B	ITC	ER		13	2	17	2	17	26	23	15.07	54	214	270	27.18	38.97	33.85		-8.4	-10.8156	-9.63896	-9.68282	-9.07724
	2n73	A:B	SPR	OR		0	4	10	1	15	20	5	9.78	26	130	161	36.49	48.91	14.6		-8.9	-10.054	-9.27673	-9.59618	-9.39557
	2n8j	A:B	SPR	OX		7	9	13	1	8	19	11	21.91	54	173	174	24.49	37.41	38.1		-10.9	-8.28249	-8.56343	-8.56511	-9.0302
	2omu	A:B	ITC	OR		8	9	20	7	24	18	17	23.27	79	247	209	50.38	27.51	22.11		-12.6	-14.2515	-13.1179	-14.0879	-14.2033
	2rnr	A:B	Spectroscopy	OX		29	15	16	0	11	7	52	34.56	143	402	284	23.18	36.96	39.86		-9.3	-10.7081	-12.5414	-10.9001	-11.2225
	2vda	A:B	ITC	EI		8	1	12	1	7	26	17	21.18	61	173	160	23.45	42.36	34.19		-7.5	-7.93876	-8.43422	-9.06425	-9.08651
	2wwx	A:B	ITC	OG		11	20	22	6	24	34	31	36.53	118	366	320	34.79	31.14	34.07		-9.7	-12.7981	-13.3328	-12.7224	-12.2004
	3ch5	A:B	Spectroscopy	OG		1	3	7	3	8	24	3	17.22	23	100	125	25.75	43.71	30.54		-5.4	-6.96052	-7.4	-7.01614	-7.18391
	3di3	A:B	SPR	OR		3	5	13	0	8	14	4	10.53	20	71	102	33.47	35.43	31.1		-10.5	-9.32755	-7.83472	-8.61737	-8.91035
	3gj3	A:B	ITC	OG		1	2	5	1	7	14	3	6.53	13	53	72	28.31	41.57	30.12		-5.9	-7.18681	-6.86821	-6.82758	-6.6544
	3knb	A:B	ITC	OX		4	2	13	0	4	24	15	16.42	47	138	139	26.32	48.68	25		-8.2	-7.8395	-8.15792	-8.53617	-8.33376
	3kw5	A:B	ITC	EI		11	9	21	1	9	24	16	21.49	84	227	168	27.53	35.27	37.2		-8.8	-10.1428	-9.9175	-11.4489	-11.3044
	3oky	A:B	SPR	OR		8	5	16	1	7	14	12	15.33	38	135	113	33.83	37.13	29.04		-8	-9.82296	-9.03667	-9.20268	-9.54035
	3ona	A:B	SPR	OR		5	5	10	2	5	13	11	9.36	45	116	121	46.55	30.46	22.99		-8.4	-10.0844	-10.2734	-10.3622	-9.75344
	3vv2	A:B	SPR	EI		4	8	19	3	16	36	26	24.96	83	252	247	30.87	43.04	26.09		-14	-10.5984	-10.7845	-11.1094	-10.2669
	4apx	A:B	ITC	OR		2	4	9	2	9	16	5	9.51	20	81	89	35.39	39.95	24.66		-7.6	-8.86598	-8.25407	-8.20021	-8.02456
	4d0g	A:C	ITC	OG		2	0	6	0	3	19	4	7.87	18	87	93	29.45	36.81	33.74		-7.8	-7.0723	-7.62461	-7.34563	-7.04515
	4exp	A:X	ITC	OR		9	11	10	1	12	12	13	22.33	49	138	117	30.57	42.98	26.45		-8.6	-9.47027	-8.68591	-8.65187	-9.46954
	4f48	A:B	ITC	OX		2	3	4	1	7	14	7	11.67	27	108	76	26.87	46.25	26.88		-7.5	-6.94275	-7.6838	-7.03033	-7.09808
	4iyp	A:C	ITC	ER		9	3	12	2	9	10	8	15.04	33	113	105	29.28	34.22	36.5		-8.9	-8.94706	-8.07361	-8.47525	-9.18536
	4je4	A:B	SPR	EI		4	6	20	1	17	15	16	24.44	54	162	158	36.84	40.79	22.37		-10.7	-11.9621	-9.89882	-11.5525	-12.8054
	4p3y	A:B	ITC	EI		10	7	13	3	7	12	16	16.93	66	167	123	26.07	40.85	33.08		-9.3	-8.26883	-8.65123	-8.895	-8.8381
	4rey	A:B	ITC	OR		6	5	20	1	15	36	21	20.47	80	252	227	32.14	41.07	26.79		-9.5	-11.1788	-10.9423	-12.2112	-11.3776
	4rt6	A:B	ITC	OR		12	23	31	3	21	17	34	29.56	121	324	233	37.18	26.92	35.9		-10.8	-14.3034	-12.8703	-13.8036	-13.6478
	4uyq	A:B	ITC	OX		3	3	17	2	16	16	13	7.22	47	158	157	33.95	39.51	26.54		-14.6	-10.8275	-9.46746	-10.7349	-10.1709
	4wnd	A:B	ITC	OX		15	20	26	8	20	14	38	35.71	115	324	224	30.3	37.5	32.2		-10.2	-12.0976	-12.0155	-11.0047	-11.2233
	4x33	A:B	ITC	OX		8	7	13	2	6	20	19	24.4	54	165	159	35.5	40.22	24.28		-9	-9.36784	-9.78659	-9.0685	-9.3864
	5eql	A:B	ITC	OX		3	10	7	2	3	7	10	9.69	44	117	109	27.48	33.59	38.93		-9.8	-6.71889	-7.92232	-6.96651	-6.54217
	5f4e	A:B	SPR	OR		5	3	17	0	5	21	11	13.22	38	156	156	32.75	37.13	30.12		-10	-9.42511	-9.28221	-9.47321	-9.35217
	5k22	A:B	ITC	ES		5	3	11	2	7	14	11	14.69	45	144	109	25.88	40.35	33.77		-10.4	-7.76936	-8.21174	-8.30928	-8.47642
	5l8j	A:B	SPR	EI		8	11	12	1	2	9	16	11.2	59	163	147	31.13	34.8	34.07		-7.8	-8.19521	-9.20752	-8.39108	-7.78307
	5ml9	A:B	ITC	AB		11	5	15	2	6	11	18	20.4	58	213	194	35.75	34.84	29.41		-9.1	-9.87394	-10.6856	-9.88671	-10.4353
	5mtm	A:B	ITC	EI		4	4	7	2	11	16	13	15.84	53	162	152	39.88	38.1	22.02		-11.1	-9.66297	-10.2765	-10.2712	-10.2008
	5szj	A:B	ITC	OG		7	6	18	0	2	20	13	12.71	42	134	109	25.28	31.42	43.3		-4.2	-8.24706	-7.95639	-8.12558	-7.75285
	5szk	A:B	ITC	OG		6	4	16	0	2	21	12	11.47	50	149	109	28.97	28.57	42.46		-8.1	-8.41157	-8.68604	-9.23329	-8.65648
	5tvq	A:B	Spectroscopy	EI		6	9	15	3	6	9	15	10.71	61	166	130	32.05	35.9	32.05		-8.3	-8.86909	-9.37606	-9.2755	-8.69632
	5xoc	A:B	SPR	OX		2	5	10	1	21	31	17	17.24	59	210	220	33.47	42.15	24.38		-7	-10.7167	-10.3481	-10.8506	-10.2042
	5yr0	A:B	ITC	OX		4	3	15	1	13	23	5	11.36	16	104	189	16.85	37.08	46.07		-7	-8.06324	-6.36665	-6.9114	-6.99074
	6arq	A:D	SPR	OR		0	2	5	4	18	17	6	10.02	23	100	142	38.74	43.24	18.02		-6.8	-9.74365	-9.0138	-9.03266	-8.81031
	6aw2	A:B	ITC	OR		1	6	2	12	29	22	14	23.6	59	168	128	50.6	29.76	19.64		-9.9	-11.5307	-11.7168	-11.0812	-10.6995
	6eg0	A:B	SPR	OX		3	13	5	8	11	16	18	23.51	64	182	161	34.23	40.83	24.94		-5.6	-7.71234	-9.9362	-7.58418	-7.13094
	6f9s	A:B	ITC	OX		5	12	13	2	16	22	14	16.64	61	220	267	34.96	32.52	32.52		-7.9	-10.6039	-10.714	-10.3174	-9.766
	6ff3	A:B	ITC	OX		5	1	14	0	9	24	10	15.76	42	159	144	30.25	41.03	28.72		-10.7	-9.32565	-9.02587	-9.81701	-9.92107
	6fg8	A:B	ITC	OR		4	6	14	3	12	9	9	7.42	40	108	131	45.42	34.8	19.78		-8.2	-11.2897	-9.98834	-10.8412	-10.4892
	6fud	A:B	SPR	OX		6	10	18	1	9	17	20	17.56	59	174	140	24.59	44.26	31.15		-9.7	-9.00607	-8.59393	-8.60974	-8.44872
	6gbg	A:D	ITC	OR		1	5	2	14	27	20	11	22.02	65	155	145	49.51	30.49	20		-8.7	-10.7889	-11.3463	-11.1807	-10.6212
	6isc	A:B	SPR	OR		1	7	10	9	19	9	10	12.24	43	132	131	40.54	39	20.46		-7.7	-10.1119	-9.81604	-9.40639	-9.04468
