## Supplemental file 3 for "Predictive Models and Impact of Interfacial Contacts and Amino Acids on Protein-protein Binding Affinity"

### Sheet: Sheet 1
		Ala	Arg	Asn	Asp	Cys	Gln	Glu	Gly	His	Ile	Leu	Lys	Met	Phe	Pro	Ser	Thr	Trp	Tyr	Val	DeltaG exp	DeltaG pred
PRODIGY	1A2K	6	8	4	5	0	4	4	8	3	2	17	5	3	15	3	0	7	1	2	1	-9.3	-8.368
	1ACB	0	7	0	7	4	0	0	9	6	1	20	1	6	7	4	16	8	6	3	7	-13.1	-10.3981
	1AK4	15	6	4	0	0	5	0	8	6	5	2	0	1	5	13	0	3	2	0	3	-6.4	-7.81742
	1AKJ	0	4	12	9	0	15	7	0	0	0	11	9	1	1	2	7	13	1	3	3	-5.3	-8.04021
	1ATN	2	5	2	2	0	6	7	12	15	6	7	4	7	0	0	7	10	0	8	20	-12.1	-11.1587
	1AVZ	1	10	4	9	0	4	1	0	0	0	2	1	0	1	10	1	8	6	9	5	-6.5	-9.07688
	1B6C	2	10	1	4	0	7	8	4	4	5	13	1	1	9	7	0	11	3	3	3	-8.9	-8.0846
	1BJ1	0	4	7	0	0	19	4	8	16	8	0	3	4	2	2	5	5	12	23	2	-11.6	-11.3195
	1BUH	0	2	0	11	0	0	9	0	8	8	4	6	7	6	6	7	0	3	11	0	-9.7	-8.3169
	1BVK	1	5	4	13	0	5	0	13	1	2	2	3	0	1	0	5	5	6	20	2	-10.5	-12.0224
	1BVN	3	8	1	7	0	9	9	14	5	12	8	2	0	0	0	5	6	12	25	6	-15.1	-12.7026
	1CBW	7	10	1	1	15	0	0	10	8	8	1	14	6	5	6	15	3	3	3	2	-10.7	-9.83034
	1DE4	1	12	5	1	0	12	6	2	9	3	12	1	1	4	0	7	8	7	3	6	-9.8	-8.92774
	1DQJ	0	11	21	12	0	2	0	9	1	1	5	9	0	0	0	24	3	8	30	0	-11.7	-15.0582
	1E4K	5	1	1	5	0	0	2	15	13	3	10	12	0	0	6	7	2	9	6	3	-7.9	-9.97237
	1E6E	6	19	7	21	4	1	12	3	3	3	6	6	4	2	1	4	18	0	2	4	-8.3	-9.0776
	1E6J	15	2	6	0	0	0	10	3	0	1	7	1	0	2	6	5	16	1	19	4	-10.3	-10.5491
	1E96.pdb	5	9	6	5	0	2	4	3	5	8	7	0	0	3	1	2	6	0	2	0	-7.4	-7.46514
	1EER	6	30	11	10	0	1	19	2	9	1	12	14	5	24	8	30	14	0	4	16	-15.6	-13.2936
	1EFN	3	9	4	8	0	6	3	0	1	7	2	2	0	3	10	1	4	5	13	5	-10.1	-9.09845
	1EMV	4	1	8	5	3	2	7	2	0	2	3	10	0	5	6	14	5	0	17	8	-18.6	-10.9896
	1EWY	4	9	2	10	1	2	7	1	0	0	5	4	1	2	1	11	2	0	7	9	-7.4	-9.93228
	1EZU	6	10	12	8	6	6	2	20	9	0	9	10	23	6	8	10	8	14	12	7	-13.8	-13.0073
	1FC2	0	0	10	0	0	13	1	0	9	8	12	4	2	9	0	4	0	0	6	0	-10.4	-7.13625
	1FFW	8	0	0	3	1	3	4	1	4	9	3	14	0	9	0	1	0	0	3	5	-8.1	-6.82144
	1FSK	4	11	11	8	0	0	12	15	1	7	0	1	0	4	6	8	5	11	15	1	-13.1	-11.8136
	1GCQ	8	12	6	0	2	3	4	1	5	0	8	1	8	6	13	1	4	3	3	4	-6.5	-8.37724
	1GLA	0	6	3	4	0	1	8	3	3	9	0	3	0	7	2	2	7	0	3	11	-6.8	-8.05669
	1GXD	12	9	6	12	4	2	7	2	1	7	11	19	2	18	4	4	1	6	9	4	-11.7	-8.92578
	1HE8	0	5	0	5	0	6	7	0	0	7	4	7	0	2	1	7	9	0	6	0	-7.4	-7.86399
	1I2M	3	26	20	14	2	7	8	18	3	0	2	13	9	6	4	5	5	0	10	9	-15.8	-13.4473
	1I4D	9	3	7	4	1	9	1	0	6	0	15	0	0	6	1	5	6	4	11	4	-7.5	-9.08813
	1J2J	2	1	3	0	0	2	0	3	5	13	11	8	0	7	0	2	0	2	2	3	-8.1	-6.66073
	1JPS	7	5	5	7	0	8	12	4	1	6	2	21	0	0	4	3	15	2	20	4	-13.6	-10.5391
	1JTG	4	9	5	10	0	4	21	9	5	0	4	12	4	12	8	13	6	10	21	9	-12.8	-13.2802
	1JWH	0	2	1	5	0	7	1	3	4	5	7	7	7	12	2	0	1	0	6	4	-11.1	-7.84072
	1K5D	12	15	9	19	0	12	6	14	0	1	19	13	0	3	5	3	14	0	10	9	-12.8	-11.8052
	1KAC	3	0	0	8	0	7	8	3	0	0	9	11	0	0	16	7	5	0	8	9	-10.7	-9.28282
	1KKL	5	7	7	7	0	0	6	7	5	14	13	7	10	2	0	14	1	0	1	2	-10	-8.37246
	1KTZ	0	6	0	2	1	0	4	5	2	7	2	4	0	2	0	5	4	3	5	4	-8.9	-8.54079
	1KXQ	3	8	17	5	0	6	7	7	2	1	1	3	0	5	1	5	13	6	21	15	-11.5	-12.6071
	1LFD	0	3	7	8	0	2	4	4	0	10	3	10	4	0	1	7	1	0	10	0	-7.8	-8.61296
	1M10	8	7	3	9	0	5	17	3	8	1	1	19	0	8	3	11	6	3	6	8	-11.2	-9.73388
	1MLC	0	15	10	8	0	3	3	11	0	0	6	0	0	0	3	14	11	12	8	0	-9.6	-11.4934
	1MQ8	1	0	4	2	0	7	12	0	3	1	11	3	10	0	6	6	11	0	3	0	-7.5	-7.35576
	1P2C	0	16	7	9	0	3	3	14	0	0	6	0	0	0	3	15	12	10	8	0	-13.6	-12.0445
	1PPE	1	25	1	2	10	10	1	13	6	8	9	1	1	2	7	9	3	5	8	8	-15.6	-12.0982
	1PVH	9	7	5	3	3	10	3	3	7	2	0	1	0	5	1	5	4	5	2	9	-9.5	-8.61091
	1QA9	0	8	2	7	0	1	10	3	0	1	1	20	0	5	1	2	2	0	3	0	-7.2	-8.05011
	1R0R	12	2	7	1	9	0	6	17	3	1	21	4	0	1	6	15	10	0	9	0	-14.2	-11.3844
	1S1Q	9	2	11	2	0	6	1	6	1	6	2	5	0	3	2	4	5	1	2	8	-4.3	-8.14991
	1US7	14	6	0	2	1	8	7	2	1	0	7	5	10	3	0	3	0	1	0	0	-8.1	-7.45693
	1VFB	0	5	5	10	0	5	0	13	1	2	2	3	0	1	0	5	6	6	16	2	-11.5	-11.4084
	1WEJ	1	1	9	7	0	0	11	4	3	0	0	14	0	3	0	2	4	6	14	1	-12.5	-9.44561
	1XQS	4	22	9	6	3	9	25	1	2	0	4	11	3	7	1	8	7	0	4	4	-7.1	-9.924
	1XU1	2	14	1	14	2	10	0	2	5	8	17	5	2	8	7	6	7	0	3	5	-11.2	-8.57059
	1Z0K	0	3	5	2	0	9	12	7	1	11	13	3	0	13	4	8	3	8	5	7	-7	-8.72181
	1ZHI	10	10	8	1	0	0	7	4	1	0	6	2	2	3	7	4	4	4	6	3	-9.1	-9.24696
	2A9K	8	11	14	7	0	17	11	14	2	13	0	5	0	7	4	5	3	0	10	9	-10.2	-10.7737
	2ABZ	4	6	2	1	1	4	7	1	6	8	3	4	0	3	11	3	10	3	21	12	-11.7	-10.7878
	2AJF	0	4	4	7	0	7	2	8	3	1	6	8	1	1	2	1	11	0	26	0	-10.6	-11.8189
	2AQ3	5	1	8	1	0	4	4	7	2	0	1	7	0	5	2	4	8	0	7	4	-6.7	-9.13091
	2C0L	11	4	14	2	0	3	8	5	1	5	31	19	5	2	6	10	5	0	7	2	-9.8	-9.11642
	2FJU	1	6	2	4	0	6	0	0	0	3	8	1	0	9	3	4	0	2	5	6	-7.2	-8.24198
	2GOX	3	10	9	5	0	8	3	0	5	4	15	8	0	1	0	3	0	1	0	9	-12.1	-7.84453
	2HQS	1	9	5	4	0	10	33	9	7	5	11	7	7	9	10	9	10	0	15	5	-10.2	-11.3836
	2HRK	0	18	6	6	0	0	0	1	4	1	20	1	3	2	0	1	9	0	5	3	-11	-9.02569
	2I25	6	18	8	11	0	3	3	8	0	2	2	0	0	0	0	12	2	10	15	4	-12.3	-12.3823
	2MTA	7	4	0	4	0	0	4	1	4	0	3	4	8	9	21	3	4	1	1	6	-7.4	-7.73116
	2NYZ	4	14	0	2	4	6	7	2	0	1	19	8	0	0	16	8	13	0	6	14	-12.7	-10.327
	2OOB	6	1	1	6	0	2	0	6	3	6	3	5	4	5	0	0	1	0	0	3	-5.7	-7.08412
	2PCB	2	2	5	5	0	7	6	0	0	3	0	13	0	0	0	0	0	0	7	0	-6.8	-7.48029
	2PCC	7	5	4	4	1	5	4	2	0	0	1	8	0	2	0	0	3	0	5	5	-7.9	-8.23399
	2TGP	7	10	1	2	13	9	0	11	8	5	4	15	0	3	5	9	2	3	6	3	-7.5	-10.2033
	2VIR	3	0	12	5	0	3	1	12	0	3	5	2	0	3	0	16	7	4	12	2	-12.3	-11.1143
	2VIS	3	0	12	5	0	3	1	13	0	8	5	2	0	3	0	16	3	4	12	2	-7.4	-10.8775
	2WPT	8	4	10	9	1	2	9	3	0	2	0	13	0	5	6	13	4	0	18	3	-10.7	-11.0873
	3BZD	4	1	9	0	0	3	4	4	1	0	1	7	0	5	2	4	7	3	7	4	-9.6	-8.7444
	3CPH	8	18	1	6	0	7	3	2	0	11	2	0	2	6	0	0	13	3	12	0	-8.8	-9.20839
	3SGB	8	4	4	2	6	0	9	16	3	0	12	2	0	2	9	8	11	0	9	1	-14.5	-10.9698
	4CPA	1	6	5	0	2	1	4	0	3	6	2	0	0	7	3	5	4	5	18	12	-11.3	-10.5128
PDBbind	1dpj	10	1	0	13	0	17	7	8	0	15	19	14	3	17	2	17	13	0	10	20	-11.6	-10.8105
	1fle	11	11	2	7	12	5	0	3	4	6	12	0	8	5	2	12	5	2	1	8	-11.2	-9.00669
	1sb0	5	5	0	0	0	3	6	0	3	3	24	7	3	0	0	1	4	0	6	0	-6.6	-7.65232
	1t6b	6	8	6	10	0	4	14	17	1	4	11	4	3	0	0	15	4	0	16	9	-12.8	-13.3383
	1tm4	0	3	7	3	0	1	7	21	3	11	10	0	1	1	1	10	14	0	7	6	-13.5	-10.9322
	1uel	13	0	2	2	0	4	3	6	0	8	8	9	14	3	0	8	2	0	3	3	-7.5	-7.99017
	1veu	4	1	11	8	9	8	4	11	2	17	18	11	0	11	0	7	8	0	24	4	-10.8	-11.2647
	1wr1	2	0	0	3	0	12	0	8	3	3	9	3	6	2	0	0	3	0	0	2	-6.6	-7.41228
	1zgu	5	7	1	0	0	6	2	12	6	8	4	5	4	1	0	4	6	2	0	3	-5.5	-8.53
	2jt4	2	4	0	6	0	8	2	3	3	3	9	3	1	6	3	1	3	6	1	4	-6	-7.46449
	2k5b	14	8	0	4	0	9	3	4	4	0	7	4	9	5	0	4	1	1	3	0	-7.4	-8.42016
	2k8f	3	9	3	3	2	3	5	1	4	6	12	6	1	5	10	9	3	2	0	7	-7.6	-8.11397
	2lp4	9	3	4	7	1	3	11	3	7	12	5	15	8	18	5	4	9	0	3	5	-3.3	-7.35331
	2luh	2	3	11	11	0	5	8	2	0	21	31	23	8	2	0	6	1	4	10	6	-8.4	-7.87729
	2n73	10	0	0	2	4	20	1	1	8	7	13	3	0	2	1	0	1	0	10	17	-8.9	-8.77934
	2n8j	6	1	6	0	0	1	21	2	0	5	8	14	17	11	1	6	6	0	0	9	-10.9	-7.55669
	2omu	1	13	18	4	0	11	15	7	0	6	10	13	2	13	16	11	7	11	7	7	-12.6	-10.4516
	2rnr	2	8	3	20	2	20	31	1	1	5	3	29	1	9	11	3	0	0	0	7	-9.3	-7.60238
	2vda	17	7	3	2	0	3	8	6	3	4	11	9	15	2	2	4	0	0	1	13	-7.5	-8.8873
	2wwx	20	25	10	14	0	6	13	11	2	9	14	10	5	13	5	28	12	13	14	10	-9.7	-14.422
	3ch5	5	2	1	3	6	11	0	3	0	6	8	7	0	13	5	0	5	3	1	13	-5.4	-7.61587
	3di3	0	0	0	3	0	5	4	3	3	7	13	14	0	3	0	6	2	0	10	13	-10.5	-9.26753
	3gj3	5	0	1	2	7	6	0	1	0	3	8	7	0	0	1	0	4	3	1	11	-5.9	-7.27976
	3knb	24	8	0	3	1	0	9	3	0	3	5	3	0	6	7	2	4	0	9	7	-8.2	-9.30387
	3kw5	1	31	3	6	1	4	9	12	3	6	31	3	3	8	5	5	8	0	0	11	-8.8	-11.2397
	3oky	6	4	1	10	0	6	2	3	5	6	9	16	5	8	8	4	3	0	4	2	-8	-7.82086
	3ona	2	10	5	8	0	3	2	0	2	8	4	3	0	8	16	2	4	0	2	1	-8.4	-7.22756
	3vv2	12	5	1	9	0	10	10	16	7	12	17	4	4	7	13	17	2	0	16	10	-14	-12.6194
	4apx	6	9	0	4	0	6	2	6	1	6	9	1	0	1	6	4	7	0	7	9	-7.6	-9.54937
	4d0g	3	3	2	3	0	0	3	3	1	8	8	0	5	5	2	1	0	3	1	9	-7.8	-7.36043
	4exp	0	10	9	8	0	8	12	1	0	2	16	9	1	6	4	4	4	2	11	3	-8.6	-9.48172
	4f48	5	4	4	0	0	1	5	2	0	1	4	2	7	5	2	3	4	4	0	9	-7.5	-7.83862
	4iyp	5	6	3	5	0	6	11	1	0	9	4	11	0	0	1	2	5	4	14	3	-8.9	-8.94021
	4je4	2	2	3	1	0	1	13	11	4	4	5	14	0	1	5	6	15	2	28	9	-10.7	-13.1681
	4p3y	12	11	5	8	0	13	11	3	2	5	7	8	0	6	8	1	1	0	2	1	-9.3	-7.82994
	4rey	6	14	1	6	6	9	3	6	9	26	9	5	2	20	8	8	4	1	7	16	-9.5	-9.30424
	4rt6	16	27	19	20	0	8	16	5	2	7	7	13	4	3	19	12	11	8	10	7	-10.8	-11.7924
	4uyq	4	15	5	3	0	0	6	6	0	8	12	2	1	4	2	8	10	0	16	12	-14.6	-11.8091
	4wnd	6	14	23	3	0	6	28	3	11	2	13	20	20	2	3	14	13	2	15	8	-10.2	-11.8579
	4x33	2	8	1	7	14	1	10	6	5	1	3	6	0	2	9	7	8	13	9	0	-9	-9.77786
	5eql	2	5	3	1	0	9	5	0	1	7	10	11	0	3	0	0	5	0	0	2	-9.8	-6.49153
	5f4e	1	10	4	0	4	0	7	5	6	1	14	7	9	2	4	4	0	10	10	4	-10	-9.98512
	5k22	1	6	11	13	1	3	4	10	0	1	5	1	4	6	8	0	0	0	5	5	-10.4	-9.27204
	5l8j	1	14	3	4	1	3	8	0	8	6	5	5	0	0	0	5	4	9	6	4	-7.8	-8.76725
	5ml9	3	6	7	3	0	2	9	3	15	0	2	9	0	8	11	2	4	4	12	0	-9.1	-9.34382
	5mtm	2	8	4	1	0	1	5	5	5	4	10	0	0	2	6	7	7	5	16	0	-11.1	-10.5042
	5szj	0	11	0	10	0	5	8	2	0	15	7	9	13	11	0	1	2	2	6	4	-4.2	-7.78903
	5szk	2	11	0	10	0	4	5	1	0	15	7	6	10	8	0	1	1	2	7	8	-8.1	-8.08741
	5tvq	4	4	4	1	0	5	13	7	4	3	12	14	0	4	0	10	2	0	0	9	-8.3	-8.92479
	5xoc	11	2	8	4	9	13	2	3	3	8	19	8	1	5	18	4	3	6	4	9	-7	-7.99257
	5yr0	3	9	2	0	0	11	14	0	0	5	51	3	0	2	0	5	0	0	0	13	-7	-8.13267
	6arq	0	0	0	0	0	17	0	6	7	3	5	0	2	11	3	9	2	0	13	14	-6.8	-10.7277
	6aw2	4	0	15	5	0	7	2	14	0	10	16	3	3	6	6	16	21	0	6	10	-9.9	-10.4864
	6eg0	2	2	9	4	0	13	5	0	3	19	9	10	5	0	0	5	13	0	8	5	-5.6	-7.22591
	6f9s	3	11	12	4	2	6	6	2	4	3	14	10	0	30	1	3	11	0	10	8	-7.9	-9.7225
	6ff3	3	10	2	4	12	0	6	5	0	0	9	5	8	9	3	6	2	7	8	7	-10.7	-10.1246
	6fg8	0	13	8	5	1	4	5	0	0	8	6	5	0	6	2	7	5	6	8	7	-8.2	-9.22084
	6fud	7	2	6	18	1	8	7	4	0	3	7	13	7	5	5	6	1	10	3	9	-9.7	-8.50166
	6gbg	3	0	14	4	0	12	1	15	0	11	13	4	0	6	6	16	18	0	6	9	-8.7	-10.4737
	6isc	2	0	9	0	0	13	6	9	13	0	2	0	0	13	9	14	8	0	0	12	-7.7	-9.62131
